# Shared Binding Site but Divergent Resistance Profiles Uncover Novel Resistance Mechanisms in *Plasmodium* HSP90 Inhibitors

**DOI:** 10.1101/2025.10.30.684657

**Authors:** Fu-Hsuan Ko, Amanda K. Lukens, Mariana Laureano de Souza, Alex Foy, Jason Hsiao, Tolla Ndiaye, John Okombo, Tomas Yeo, Heekuk Park, Anne-Catrin Uhlemann, Nonlawat Boonyalai, Krittikorn Kumpornsin, Gareth Girling, Charisse Pasaje, Luiz Godoy, Sabine Ottilie, Gregory L. Durst, Arnab Chatterjee, Jacquin Niles, Marcus Lee, David A. Fidock, Dyann F. Wirth, Elizabeth A. Winzeler

## Abstract

Drug resistance is a widespread problem across therapeutic areas including malaria, but what accounts for resistance propensity remains poorly understood. Here, we reveal that two HSP90 inhibitors targeting the identical ATP-binding site exhibit dramatically different resistance profiles in *P. falciparum*. Geldanamycin readily selected 10 distinct resistance mutations conferring up to 22-fold resistance, while AUY-922 required 44 weeks to yield a single A41S mutation with only 2-fold resistance to AUY-922 but not to geldanamycin. Resistance mapping in parasites and yeast revealed geldanamycin resistance mutations distributed throughout the binding pocket whereas AUY-922 resistance mutations localized close to the ATP-binding site. Unexpectedly, the A41S mutation enhanced AUY-922 binding affinity without changing geldanamycin binding. *In silico* analysis suggested this enhancement occurs through additional hydrogen bonding, yet stronger binding correlated with resistance. In yeast, A41S had opposite effects, hypersensitizing cells to all HSP90 inhibitors tested. Additionally, conditional HSP90 knockdown increased geldanamycin sensitivity but left AUY-922 activity unaffected, indicating different target dependencies despite shared binding sites. Based on these data, we propose a multi-target hypothesis where AUY-922’s lower resistance risk stems from engaging multiple HSP90 family members. Our findings reveal how enhanced drug-target binding can paradoxically correlate with resistance and demonstrate that resistance risk cannot be predicted from binding site identity alone, providing insights for developing more durable drugs across therapeutic areas.
