## Supplemental Table 3 for "Shared Binding Site but Divergent Resistance Profiles Uncover Novel Resistance Mechanisms in *Plasmodium* HSP90 Inhibitors"

### Sheet: Sheet1
Supplementary Table 3: Pooled barcoded parasite lines used in the AReBar cross-resistance assay. Listed below are the line name, gene description, gene ID, and their proportion at day 0, day 14 (no-drug control or compound-treated).
Line name	Gene Description	Gene ID	Input Day 0 (%)	No drug Day 14 (%)	AUY-922 Day 14 (%)	Geldanamycin Day 14 (%)
3D7	Wild type		8.77	13.86	1.44	3.8
3D7_ABCI3_R2180P	ABC transporter I family member 1	PF3D7_0319700	9.95	6.89	0.81	1.15
3D7_ACS10_M300I	Acyl CoA synthase	PF3D7_0525100	2.86	2.09	0.35	0.4
3D7_ACS11_D648Y	Acyl CoA synthase	PF3D7_1238800	1.09	0.14	0.1	0.01
3D7_ATP2_CNV2	Phospholipid-transporting ATP2	PF3D7_1219600	6.76	4.58	0.59	0.65
3D7_DHFR-TS_G378E	Dihydrofolate reductase-thymidylate synthase	PF3D7_0417200	0.88	1.16	0.08	0.19
3D7_DHFR-TS_I403L	Dihydrofolate reductase-thymidylate synthase	PF3D7_0417200	2.35	3.44	0.62	0.44
3D7_FTb_A515T	Farnesyltransferase subunit beta	PF3D7_1147500	7.78	5.38	0.66	0.92
3D7_MDR2_K840N	Multidrug resistance protein 2	PF3D7_1447900	3.96	2.9	0.57	0.42
3D7_NCR1_A1108T	Niemann-Pick type C1-related protein	PF3D7_0107500	6.15	5.79	0.66	1.17
Dd2	Wild type		2.77	4.67	0.89	12.54
Dd2_AcAS_A597V	Acetyl-CoA synthetase	PF3D7_0627800	1.14	0.17	0.09	0.12
Dd2_AcAS_T648M	Acetyl-CoA synthetase	PF3D7_0627800	1.22	1.36	0.29	1.37
Dd2_AsnRS_R487S	Asn-tRNA synthetase	PF3D7_0509600	1.69	1.31	0.24	2.24
Dd2_ATP4_G358S	Non-SERCA-type Ca2+ -transporting P-ATPase	PF3D7_1211900	0.69	0.6	0.35	0.67
Dd2_ATP4_L927V	Non-SERCA-type Ca2+ -transporting P-ATPase	PF3D7_1211900	0.96	0.83	0.45	0.6
Dd2_ATP4_Q172H	Non-SERCA-type Ca2+ -transporting P-ATPase	PF3D7_0321900	1.19	0.68	0.18	0.74
Dd2_CARL_I1139K-a	Cyclic amine resistance locus	PF3D7_0321900	0.06	0.07	0.05	0.03
Dd2_CARL_I1139K-b	Cyclic amine resistance locus	PF3D7_0321900	0.25	0.1	0.05	0.07
Dd2_CARL_V1103L	Cyclic amine resistance locus	PF3D7_1114700	0.54	0.19	0.11	0.09
Dd2_CLK3_H259P	Cyclin-dependent-like kinase	PF3D7_1438500	0.95	0.93	0.25	1.75
Dd2_CPSF_Y408S_E	Cleavage and polyadenylation specific factor	PF3D7_1438500	2.46	0.39	0.38	0.97
Dd2_CPSF_Y408S_S	Cleavage and polyadenylation specific factor	PF3D7_0709000	0.69	0.01	0.17	0.08
Dd2_CRT_M343L	Chloroquine resistance transporter	PF3D7_1250200	1.5	0.69	0.48	2.92
Dd2_CSC1_L800P	CSC1-like protein, putative	PF3D7_MIT02300	0.82	0.34	0.1	0.76
Dd2_cytBC1_G33V	Cytochrome b	PF3D7_MIT02300	1.05	0.17	0.35	0.15
Dd2_cytBC1_V284L	Cytochrome b	PF3D7_0417200	0.3	0.4	0.16	0.72
Dd2_DHFR-TS_S216R	Dihydrofolate reductase-thymidylate synthase	PF3D7_0603300	1.19	0.88	0.29	1.65
Dd2_DHODH_C276Y	Dihydroorotate dehydrogenase	PF3D7_0603300	1.29	1	0.3	1.88
Dd2_DHODH_F227I	Dihydroorotate dehydrogenase	PF3D7_0603300	0.33	0.03	0.12	0.1
Dd2_DHODH_I263F	Dihydroorotate dehydrogenase	PF3D7_0603300	0.09	0	0.01	0.01
Dd2_DHODH_L531F	Dihydroorotate dehydrogenase	PF3D7_1451100	0.43	0.02	0.08	0.12
Dd2_eEF2_L755F	Elongation factor 2	PF3D7_1451100	0.65	0.25	0.09	0.49
Dd2_eEF2_Y186N	Elongation factor 2	PF3D7_1128400	0.65	0.05	0.12	0.07
Dd2_GGPPS_S228T	Geranylgeranyl diphosphate synthase	PF3D7_0708400	1.49	0.3	0.24	1.72
Dd2_HSP90_A41S	Heat shock protein 90	PF3D7_1332900	1.63	2.58	82.95	0.7
Dd2_IleRS_E180D	Ile-tRNA synthetase	PF3D7_1332900	1.24	1.97	0.48	5.85
Dd2_IleRS_L810F	Ile-tRNA synthetase	PF3D7_1332900	1.17	0.97	0.2	2.46
Dd2_IleRS_V500A	Ile-tRNA synthetase	PF3D7_1343700	1.15	0.92	0.16	1.81
Dd2_kelch13_C580C	Kelch protein K13	PF3D7_1343700	1.37	1.61	0.31	3.75
Dd2_kelch13_C580Y	Kelch protein K13	PF3D7_1343700	1.89	1.83	0.4	4.03
Dd2_kelch13_R539T	Kelch protein K13	PF3D7_0908800	0.47	0.19	0.09	0.45
Dd2_MCP_D195N	Mitochondrial carrier protein	PF3D7_0908800	0.4	0.1	0.13	0.51
Dd2_MCP_P214T	Mitochondrial carrier protein	PF3D7_0509800	4.53	13.03	0.93	27.69
Dd2_PI4K_S1320L+L1418F	Phosphatidylinositol 4-kinase	PF3D7_0509800	1.85	0.93	0.43	2.24
Dd2_PI4K_S743F+H1484Y	Phosphatidylinositol 4-kinase	PF3D7_1213800	0.44	0.59	0.24	0.38
Dd2_ProRS_L482H	Pro-tRNA synthetase	PF3D7_1011400	1.14	0.07	0.21	0.12
Dd2_PROTB5_A20V	Proteasome beta 5 26S (A80V immature)	PF3D7_1011400	1.17	0.42	0.26	1.43
Dd2_PROTB5_M45I	Proteasome beta 5 26S (M105I immature)	PF3D7_1359900	1.42	0.85	0.2	1
Dd2_QRP1_D1863Y	Quinoxaline resistance protein	PF3D7_1117500	3.44	10.93	0.93	5
Dd2_TyrRS_S234C	Tyr-tRNA synthetase	PF3D7_1113300	1.35	1.33	0.27	1.5
Dd2_UDP-GT_F37V	UDP-galactose transporter	PF3D7_1211900	0.4	0.02	0.07	0.09
