## Supplemental Table 1 for "Shared Binding Site but Divergent Resistance Profiles Uncover Novel Resistance Mechanisms in *Plasmodium* HSP90 Inhibitors"

### Sheet: Data
Sample	Chromosome	Position	REF	ALT	GT	AD	AAF (Alternate Allele Frequency)	PAD	Parent AAF	Effect	Codon Change	Amino Acid Change	Gene	Compound	Gene Description
Winzeler-AUY922-Dd2-bulk1	Pf3D7_07_v3	381712	G	T	1/1	0,68	1	60,0	0	missense_variant	Gcc/Tcc	p.Ala41Ser/c.121G>T	PF3D7_0708400	AUY922	heat shock protein 90
Winzeler-AUY922-Dd2-bulk1	Pf3D7_09_v3	679346	C	T	1/1	0,33	1	26,0	0	missense_variant	tCc/tTc	p.Ser1050Phe/c.3149C>T	PF3D7_0916200	AUY922	mitochondrial ribonuclease P catalytic subunit, putative
Winzeler-AUY922-Dd2-bulk1	Pf3D7_09_v3	1216713	T	G	1/1	0,13	1	18,0	0	5_prime_UTR_variant	213	c.-213A>C	PF3D7_0930500	AUY922	diacylglycerol kinase, putative
Fidock_Geldanamycin_Dd2-B2_1W_Bulk_TN	Pf3D7_05_v3	1059686	ATAATC	A	1/1	0,29	1	16,0	0	3_prime_UTR_variant	227	c.*227_*231delGATTA	PF3D7_0525500	Geldanamycin	WD repeat-containing protein, putative
Fidock_Geldanamycin_Dd2-B2_1W_Bulk_TN	Pf3D7_07_v3	381973	T	C	1/1	0,45	1	9,0	0	missense_variant	Tat/Cat	p.Tyr128His/c.382T>C	PF3D7_0708400	Geldanamycin	heat shock protein 90
Fidock_Geldanamycin_Dd2-B2_1W_Bulk_TN	Pf3D7_08_v3	148843	GA	G	1/1	0,36	1	18,0	0	frameshift_variant	gat/	p.Asp919fs/c.2756delA	PF3D7_0802000	Geldanamycin	glutamate dehydrogenase, putative
Fidock_Geldanamycin_Dd2-B2_1W_Bulk_TN	Pf3D7_12_v3	882329	T	C	1/1	0,33	1	15,1	0.0625	upstream_gene_variant	215	n.-215A>G	PF3D7_1222200	Geldanamycin	small nucleolar RNA snoR15
Fidock_Geldanamycin_Dd2-B2_1W_Bulk_TN	Pf3D7_14_v3	54889	T	C	1/1	0,13	1	6,0	0	upstream_gene_variant	432	c.-1155A>G	PF3D7_1401400	Geldanamycin	early transcribed membrane protein 14.1
Fidock_Geldanamycin_Dd2-B2_4W_Bulk_TN	Pf3D7_05_v3	1059686	ATAATC	A	1/1	0,13	1	16,0	0	3_prime_UTR_variant	227	c.*227_*231delGATTA	PF3D7_0525500	Geldanamycin	WD repeat-containing protein, putative
Fidock_Geldanamycin_Dd2-B2_4W_Bulk_TN	Pf3D7_07_v3	381973	T	C	1/1	0,44	1	9,0	0	missense_variant	Tat/Cat	p.Tyr128His/c.382T>C	PF3D7_0708400	Geldanamycin	heat shock protein 90
Fidock_Geldanamycin_Dd2-B2_4W_Bulk_TN	Pf3D7_08_v3	148843	GA	G	1/1	0,32	1	18,0	0	frameshift_variant	gat/	p.Asp919fs/c.2756delA	PF3D7_0802000	Geldanamycin	glutamate dehydrogenase, putative
Fidock_Geldanamycin_Dd2-B2_4W_Bulk_TN	Pf3D7_12_v3	882329	T	C	1/1	0,29	1	15,1	0.0625	upstream_gene_variant	215	n.-215A>G	PF3D7_1222200	Geldanamycin	small nucleolar RNA snoR15
Fidock_Geldanamycin_Dd2-B2_4W_Bulk_TN	Pf3D7_14_v3	54889	T	C	1/1	0,20	1	6,0	0	upstream_gene_variant	432	c.-1155A>G	PF3D7_1401400	Geldanamycin	early transcribed membrane protein 14.1
Fidock_Geldanamycin_Dd2-B2_W2_Bulk_TN	Pf3D7_05_v3	1059686	ATAATC	A	1/1	0,11	1	16,0	0	3_prime_UTR_variant	227	c.*227_*231delGATTA	PF3D7_0525500	Geldanamycin	WD repeat-containing protein, putative
Fidock_Geldanamycin_Dd2-B2_W2_Bulk_TN	Pf3D7_08_v3	148843	GA	G	1/1	0,48	1	18,0	0	frameshift_variant	gat/	p.Asp919fs/c.2756delA	PF3D7_0802000	Geldanamycin	glutamate dehydrogenase, putative
Fidock_Geldanamycin_Dd2-B2_W2_Bulk_TN	Pf3D7_12_v3	882329	T	C	1/1	0,32	1	15,1	0.0625	upstream_gene_variant	215	n.-215A>G	PF3D7_1222200	Geldanamycin	small nucleolar RNA snoR15
Fidock_Geldanamycin_Dd2-B2_W2_Bulk_TN	Pf3D7_14_v3	54889	T	C	1/1	0,13	1	6,0	0	upstream_gene_variant	432	c.-1155A>G	PF3D7_1401400	Geldanamycin	early transcribed membrane protein 14.1
Fidock_Geldanamycin_Dd2-B2_W7_Bulk_TN	Pf3D7_05_v3	80068	A	T	1/1	0,23	1	18,0	0	3_prime_UTR_variant	226	c.*226A>T	PF3D7_0501400	Geldanamycin	interspersed repeat antigen
Fidock_Geldanamycin_Dd2-B2_W7_Bulk_TN	Pf3D7_07_v3	381902	T	A	1/1	0,15	1	9,0	0	missense_variant	tTt/tAt	p.Phe104Tyr/c.311T>A	PF3D7_0708400	Geldanamycin	heat shock protein 90
Fidock_Geldanamycin_Dd2-B2_W2_Bulk_TN	Pf3D7_07_v3	381973	T	C	1/1	2,21	0.913043	9,0	0	missense_variant	Tat/Cat	p.Tyr128His/c.382T>C	PF3D7_0708400	Geldanamycin	heat shock protein 90
Fidock_Geldanamycin_Dd2-B2_W7_Bulk_TN	Pf3D7_06_v3	37001	T	TG	0/1	3,20	0.869565	12,1	0.0769231	upstream_gene_variant	407	n.-407_-406insC	PF3D7_0600800	Geldanamycin	rifin, pseudogene
Fidock_Geldanamycin_Dd2-B2_6W_Bulk_TN	Pf3D7_06_v3	37001	T	TG	0/1	2,13	0.866667	12,1	0.0769231	upstream_gene_variant	407	n.-407_-406insC	PF3D7_0600800	Geldanamycin	rifin, pseudogene
Fidock_Geldanamycin_Dd2-B2_1W_Bulk_TN	Pf3D7_06_v3	37001	T	TG	0/1	4,25	0.862069	12,1	0.0769231	upstream_gene_variant	407	n.-407_-406insC	PF3D7_0600800	Geldanamycin	rifin, pseudogene
Fidock_Geldanamycin_Dd2-B2_1W_Bulk_TN	Pf3D7_11_v3	42889	G	A	0/1	3,18	0.857143	11,1	0.0833333	upstream_gene_variant	503	c.-503C>T	PF3D7_1100200	Geldanamycin	erythrocyte membrane protein 1, PfEMP1
Fidock_Geldanamycin_Dd2-B2_1W_Bulk_TN	Pf3D7_11_v3	42892	C	A	0/1	3,18	0.857143	11,1	0.0833333	upstream_gene_variant	506	c.-506G>T	PF3D7_1100200	Geldanamycin	erythrocyte membrane protein 1, PfEMP1
Fidock_Geldanamycin_Dd2-B2_1W_Bulk_TN	Pf3D7_11_v3	42896	T	C	0/1	3,18	0.857143	11,1	0.0833333	upstream_gene_variant	510	c.-510A>G	PF3D7_1100200	Geldanamycin	erythrocyte membrane protein 1, PfEMP1
Fidock_Geldanamycin_Dd2-B2_1W_Bulk_TN	Pf3D7_11_v3	42904	T	TTGA	0/1	3,18	0.857143	11,1	0.0833333	upstream_gene_variant	519	c.-519_-518insTCA	PF3D7_1100200	Geldanamycin	erythrocyte membrane protein 1, PfEMP1
Fidock_Geldanamycin_Dd2-B2_W2_Bulk_TN	Pf3D7_13_v3	69282	T	TTA	0/1	5,27	0.84375	21,2	0.0869565	non_coding_transcript_variant	null	null	PF3D7_1301100	Geldanamycin	Plasmodium exported protein (PHISTa), unknown function, pseudogene
Fidock_Geldanamycin_Dd2-B2_1W_Bulk_TN	Pf3D7_11_v3	42912	G	T	0/1	3,16	0.842105	10,1	0.0909091	upstream_gene_variant	526	c.-526C>A	PF3D7_1100200	Geldanamycin	erythrocyte membrane protein 1, PfEMP1
Fidock_Geldanamycin_Dd2-B2_4W_Bulk_TN	Pf3D7_13_v3	69282	T	TTA	0/1	6,32	0.842105	21,2	0.0869565	non_coding_transcript_variant	null	null	PF3D7_1301100	Geldanamycin	Plasmodium exported protein (PHISTa), unknown function, pseudogene
Fidock_Geldanamycin_Dd2-B2_W2_Bulk_TN	Pf3D7_06_v3	37001	T	TG	0/1	4,17	0.809524	12,1	0.0769231	upstream_gene_variant	407	n.-407_-406insC	PF3D7_0600800	Geldanamycin	rifin, pseudogene
