## Supplemental Table 2 for "Shared Binding Site but Divergent Resistance Profiles Uncover Novel Resistance Mechanisms in *Plasmodium* HSP90 Inhibitors"

### Sheet: Sheet1
Primer ID	Sequence (5' → 3')	Target	Purpose
PfHSP90_F1	ATGTCAACGGAAACATTCGC	PfHSP90	Verification, Donor synthesis
PfHSP90_R1	AGCTAAATGGTCTTCCCAATCAT	PfHSP90	Verification
PfHSP90_R2	ACTGTGAAGGAACCTCCT	PfHSP90	Donor synthesis
PfHSP90_R3	tcctTTAGTCAACTTCTTCC	PfHSP90	Verification
pET21_PfHSP90_F	gtttaactttaagaaggagatatacaATGTCAACGGAAACATTCG	PfHSP90	Protein expression
pET21_PfHSP90_R	gtggtggtgctcgagtgcCCTTTCACAGTATAACTTGATTGG	PfHSP90	Protein expression
PfHSP90_A41S_F	GTAATGCTAGTGATTCCTTAGA	PfHSP90	A41S mutation induction
PfHSP90_A41S_R	TCTAAGGAATCACTAGCATTAC	PfHSP90	A41S mutation induction
pET21_PfGRP94_F	gtttaactttaagaaggagatatacaATGGAAAGCCATCAATATCAAAC	PfGRP94	Protein expression
pET21_PfGRP94_R	gtggtggtgctcgagtgcAGTATATACATTTTCATGTAATAAATATATAGGG	PfGRP94	Protein expression
p426-I-F	acttctgacaacgatcggag	p426	gRNA plasmid construct
p426-I-R	accatcaagaacgaattccc	p426	gRNA plasmid construct
p426-V-F	gggaattcgttcttgatggt	p426	gRNA plasmid construct
p426-V-R	ctccgatcgttgtcagaagt	p426	gRNA plasmid construct
ScHSC82 gRNA1-F	TCTAATGAACAAATCTGGTTgttttagagctagaaatagcaagttaaaataag	p426	gRNA plasmid construct
ScHSC82 gRNA1-R	AACCAGATTTGTTCATTAGAgatcatttatctttcactgcgg	p426	gRNA plasmid construct
ScHSC82 gRNA2-F	ATTTGGGAATCTAATGCCGGgttttagagctagaaatagcaagttaaaataag	p426	gRNA plasmid construct
ScHSC82 gRNA2-R	CCGGCATTAGATTCCCAAATgatcatttatctttcactgcgg	p426	gRNA plasmid construct
p1356		Barcode cassette	Amplification of barcodes for AReBar assay
p1357		Barcode cassette	Amplification of barcodes for AReBar assay
cKD RHR forward sequence	aacccggaattcgagctcggATTCTAAAATGGAAGAAGTTGACTAAagg	PfHSP90	cKD line generation
cKD RHR reverse sequence	agacctagggataacagggtaatCGTTTGGTTATAAGATATTTCATGTCTCAG	PfHSP90	cKD line generation
sgRNA target site	TCTGATGTGACTAATACACA	PfHSP90	cKD line generation
